# The antiphage defense system CBASS controls resistance and enables killing by antifolate antibiotics in *Vibrio cholerae*

**DOI:** 10.1101/2023.02.27.530311

**Authors:** Susanne Brenzinger, Martina Airoldi, Adewale Joseph Ogunleye, Ana Rita Brochado

**Affiliations:** Department of Microbiology, Biocenter, University of Würzburg, Würzburg, Germany

## Abstract

Toxic bacterial modules, in particular toxin-antitoxin (TA) systems, have been long sought-after for their antimicrobial potential, although with limited success^1–6^. Here we show that the cyclic-oligonucleotide-based antiphage signaling system (CBASS), another example of a toxic module, increases sensitivity to well-established antifolate antibiotics, interferes with their synergy, and ultimately enables bacterial lysis by antifolates - classic bacteriostatic antibiotics, in *Vibrio cholerae*. We propose a molecular mechanism for the CBASS-antifolate interaction based on onset of cyclic-oligonucleotide production by the nucleotidyltransferase DncV upon folate depletion by antifolates. CBASS-antifolate interaction is specific to CBASS systems with closely related nucleotidyltransferases and similar folate binding. Altogether, our findings illustrate that toxic modules, such as the antiphage defense CBASS system, can dramatically impact antibiotic activity, and open the possibility that endogenous metabolites could also act as triggers/silencers of toxic modules under stress beyond antibiotic treatment, such as during phage infection, biofilm formation or disease environments.
