## Supplementary table 1 for "The antiphage defense system CBASS controls resistance and enables killing by antifolate antibiotics in *Vibrio cholerae*"

### Sheet: Screening drugs
Drug	Supplier	CatNo	Tested concentrations (µg/ml)				Solvent
			1	2	3	4		Target	Class
2,3-DHBA	Sigma	126209-5G	77.06	38.53	19.265	9.6325	MetOH	Other	Iron chelator
4-aminosalicylic acid	Sigma	A79604-100G	153.14	76.57	38.285	19.1425	EtOH 95%	Folate synthesis	Other
Acetylsalicylic acid	Sigma	A5376-100G	180.16	90.08	45.04	22.52	EtOH 95%	Human targeted	Human drugs
Adrenalin	Sigma	E4642-5G	109.835	54.9175	27.4588	13.7294	Water	Human targeted	Hormones
Amikacin	Sigma	PHR1654-1G	11.6	5.8	2.9	1.45	Water	Protein synthesis	Aminoglycosides
Amoxicillin	Sigma	A8523-5G	12.7273	6.36364	3.18182	1.59091	Water	Cell envelope	Beta-lactam
Ascorbic acid (vitamin C)	Sigma	95210-50G	88.06	44.03	22.015	11.0075	EtOH 95%	Human targeted	Food (additive)
Azithromycin	Biomol	LKT-A9834.500	2.24694	1.12347	0.561735	0.280867	DMSO	Protein synthesis	Macrolides
Aztreonam	MP Biomedicals	215041501	0.4	0.2	0.1	0.05	Water	Cell envelope	Beta-lactam
Bacitracin	Sigma	11702-5G	284.538	142.269	71.1345	35.5673	Water	Cell envelope	Polypeptides
Benzalkonium	Sigma	B6295-100G	14.8811	7.44056	3.72028	1.86014	Water	Cell envelope	Surfactants
Berberine	Sigma	14050-10G	168.183	84.0915	42.0457	21.0229	DMSO	Human targeted	Food (additive)
Bleomycin	Biomol	Cay13877-10	6	3	1.5	0.75	Water	DNA	Antitumor
Butyrate	Sigma	8202360250	55.045	27.5225	13.7613	6.88063	Water	Human targeted	Gut metabolites
Caffeine	Sigma	C0750-5G	97.095	48.5475	24.2738	12.1369	Water	Human targeted	Food (additive)
Capsaicin	Sigma	M2028-50MG	152.709	76.3545	38.1773	19.0886	DMSO	Human targeted	Food (additive)
Carvacrol	Sigma	W224511-100G-K	75.11	37.555	18.7775	9.38875	EtOH 95%	Human targeted	Food (additive)
Catechin	Sigma	C1251-5G	145.135	72.5675	36.2837	18.1419	DMSO	Human targeted	Food (additive)
CCCP	Sigma	C2759-250MG	5.1155	2.55775	1.27887	0.639437	DMSO	Other	PMF disruptor
Cefaclor	Sigma	C6895-100MG	7.52339	3.76169	1.88085	0.940423	Water	Cell envelope	Beta-lactam
Cefotaxime	Sigma	C7039-100MG	0.009549	0.0047745	0.00238725	0.00119363	Water	Cell envelope	Beta-lactam
Cefsulodin	Sigma	C8145-250MG	277.265	138.632	69.3162	34.6581	Water	Cell envelope	Beta-lactam
Cerulenin	Sigma	C2389-5MG	10.0472	5.02358	2.51179	1.25589	MetOH	Cell envelope	Antifungal
Chloramphenicol	MP Biomedicals	219032105	0.96939	0.484695	0.242348	0.121174	EtOH 95%	Protein synthesis	Other protein synthesis
Chlorhexidine	Sigma	282227-1G	10.1089	5.05446	2.52723	1.26361	Water	Cell envelope	Other envelope
Cinnamaldehyde	Sigma	W228613-100G-K	66.08	33.04	16.52	8.26	EtOH 95%	Human targeted	Food (additive)
Ciprofloxacin	Sigma	17850-5G-F	0.0099402	0.0049701	0.00248505	0.00124252	HCl 0.1M acid. Water	DNA	Quinolones
Citric acid	Sigma	C0759-100G	96.06	48.03	24.015	12.0075	Water	Human targeted	Food (additive)
Clarithromycin	Sigma	C9742-100MG	1.63636	0.818182	0.409091	0.204545	DMSO	Protein synthesis	Macrolides
Clindamycin	Biomol	LKT-C4532.50	2.07648	1.03824	0.51912	0.25956	Water	Protein synthesis	Lincosamides
Colistin	Sigma	PHR1605	7.6053	3.80265	1.90132	0.950662	Water	Cell envelope	Polypeptides
Curcumin	Biomol	Cay81025	184.192	92.0962	46.0481	23.0241	DMSO	Human targeted	Food (additive)
Cycloserine D	Sigma	C6880-1G	7.65675	3.82837	1.91419	0.957094	Water	Cell envelope	Oxazolidinones
Deoxycholic acid	Sigma	30960-25G	196.285	98.1425	49.0712	24.5356	DMSO	Human targeted	Gut metabolites
Dopamine	Sigma	H8502-5G	94.82	47.41	23.705	11.8525	DMSO	Human targeted	Hormones
Doxorubicin	Biomol	Cay15007-50	2.31992	1.15996	0.57998	0.28999	Water	DNA	Antitumor
Doxycycline	Sigma	D9891-1G	0.25647	0.128235	0.0641175	0.0320588	Water	Protein synthesis	Tetracyclines
EGCG	Sigma	E4143-50MG	22.9186	11.4593	5.72965	2.86483	DMSO	Human targeted	Food (additive)
Erythromycin	Sigma	E5389-1G	0.935455	0.467727	0.233864	0.116932	EtOH 95%	Protein synthesis	Macrolides
Estradiol	Sigma	E8875-1G	136.19	68.095	34.0475	17.0237	DMSO	Human targeted	Hormones
Ethyl Vanillin	Sigma	W246409-1KG-K	83.085	41.5425	20.7712	10.3856	DMSO	Human targeted	Food (additive)
Eugenol	Sigma	E51791-100G	82.1	41.05	20.525	10.2625	EtOH 95%	Human targeted	Food (additive)
Fosfomycin	Sigma	P5396-1G	1.81942	0.909711	0.454856	0.227428	Water	Cell envelope	Other envelope
Fusidic acid	Sigma	F0881-1G	107.738	53.869	26.9345	13.4673	Water	Protein synthesis	Other protein synthesis
Gentamicin	Sigma	G1914-250MG	10.5	5.25	2.625	1.3125	Water	Protein synthesis	Aminoglycosides
Hydrocortisone	Sigma	H4001-1G	181.23	90.615	45.3075	22.6537	DMSO	Human targeted	Hormones
Ibuprofen	Sigma	I7905-1G	103.14	51.57	25.785	12.8925	EtOH 95%	Human targeted	Human drugs
Imipenem	Biomol	Cay16039-25	3.2	1.6	0.8	0.4	Water	Cell envelope	Beta-lactam
Indole	Sigma	I3408-25G	58.575	29.2875	14.6438	7.32188	MetOH	Human targeted	Gut metabolites
Levofloxacin	Sigma	28266-1G-F	0.0180685	0.00903425	0.00451712	0.00225856	Water	DNA	Quinolones
Lithocholic acid	Sigma	L6250-10G	188.285	94.1425	47.0712	23.5356	DMSO	Human targeted	Gut metabolites
Loperamide	Sigma	PHR-1162-1G	89.8635	44.9318	22.4659	11.2329	MetOH	Human targeted	Human drugs
Mecillinam	Sigma	33447-100MG	0.532522	0.266261	0.13313	0.0665652	DMSO	Cell envelope	Beta-lactam
Menthol	Sigma	M2772-100G-A	78.135	39.0675	19.5338	9.76688	EtOH 95%	Human targeted	Food (additive)
Meropenem	Sigma	M2574-10MG	1.76	0.88	0.44	0.22	Water	Cell envelope	Beta-lactam
Metformin	Biomol	Cay13118-5	165.62	82.81	41.405	20.7025	Water	Human targeted	Human drugs
Metronidazole	Sigma	M3761-5G	17	8.5	4.25	2.125	Water	DNA	Other DNA
Minocycline	Biomol	Cay14454-50	0.24697	0.123485	0.0617425	0.0308712	Water	Protein synthesis	Tetracyclines
Moxifloxacin	Sigma	SML1581-50MG	0.008	0.004	0.002	0.001	Water	DNA	Quinolones
Nitrofurantoin	Sigma	N7878-10G	3.5724	1.7862	0.8931	0.44655	DMSO	DNA	Other DNA
Noradrenalin	Sigma	A0937-1G	159.63	79.815	39.9075	19.9537	Water	Human targeted	Hormones
Novobiocin	Sigma	74675-5G	0.1	0.05	0.025	0.0125	DMSO	DNA	Quinolones
Omeprazole	Biomol	Cay14880-100	172.7	86.35	43.175	21.5875	DMSO	Human targeted	Human drugs
Oxacillin	Sigma	28221-1G	84.3811	42.1905	21.0953	10.5476	Water	Cell envelope	Beta-lactam
Paraquat	Sigma	36541-100MG	65	32.5	16.25	8.125	Water	Other	Oxidative stress inducer
Penicillin G	Sigma	P8721-25MU	3.7248	1.8624	0.9312	0.4656	Water	Cell envelope	Beta-lactam
Phleomycin	Biomol	Cay15549-10	4.99625	2.49812	1.24906	0.624531	Water	DNA	Glycopeptides
Piperacillin	Sigma	P8396-1G	0.26977	0.134885	0.0674425	0.0337213	Water	Cell envelope	Beta-lactam
PMS	Sigma	P9625-1G	9.1902	4.5951	2.29755	1.14877	Water	Other	Oxidative stress inducer
Polymyxin B	Sigma	P0972-1MU	5.54244	2.77122	1.38561	0.692805	Water	Cell envelope	Polypeptides
Procaine	Sigma	P9879-50G	10633.9	5316.97	2658.49	1329.24	Water	Human targeted	Human drugs
Progesterone	Sigma	P8783-1G	157.23	78.615	39.3075	19.6537	DMSO	Human targeted	Hormones
Pseudomonic acid	Biomol	Cay23238-50	10	5	2.5	1.25	DMSO	Protein synthesis	Other protein synthesis
Puromycin	Biomol	Cay13884-100	24.4993	12.2497	6.12484	3.06242	Water	Protein synthesis	Aminoglycosides
Quercetin	Sigma	Q4951-10G	151.12	75.56	37.78	18.89	DMSO	Human targeted	Food (additive)
Quinine	Sigma	22620-5G	162.21	81.105	40.5525	20.2763	EtOH 95%	Human targeted	Food (additive)
Rifampicin	Sigma	R3501-1G	0.152727	0.0763636	0.0381818	0.0190909	DMSO	DNA	RNA polymerase
Salicylate	Sigma	247588-100G	138.12	69.06	34.53	17.265	EtOH 95%	Human targeted	Human drugs
Serotonine	Biomol	Cay14332-100	106.34	53.17	26.585	13.2925	DMSO	Human targeted	Hormones
Sodium benzoate	Sigma	71300-250G	72.05	36.025	18.0125	9.00625	Water	Human targeted	Food (additive)
Sorbitol	Sigma	S1876-100G	91.085	45.5425	22.7712	11.3856	Water	Human targeted	Food (additive)
Spectinomycin	Sigma	S4014-5G	98.3695	49.1847	24.5924	12.2962	Water	Protein synthesis	Aminoglycosides
Spiramycin	Sigma	S9132-1G	21.0763	10.5382	5.26908	2.63454	MetOH	Protein synthesis	Macrolides
Sulfamethoxazole	Biomol	Cay23613-25	90	45	22.5	11.25	Acetone	Folate synthesis	Sulfonamides
Sulfamonomethoxine	Sigma	S0508-250MG	90	45	22.5	11.25	Acetone	Folate synthesis	Sulfonamides
Taurocholic acid	Sigma	T4009-1G	268.84	134.42	67.21	33.605	DMSO	Human targeted	Gut metabolites
Testosterone	Sigma	86500-1G	144.21	72.105	36.0525	18.0263	DMSO	Human targeted	Hormones
Tetracycline	Sigma	87128-25G	0.44443	0.222215	0.111107	0.0555537	EtOH 95%	Protein synthesis	Tetracyclines
Thymol	Sigma	16254-100G	75.11	37.555	18.7775	9.38875	EtOH 95%	Human targeted	Food (additive)
Tobramycin	Sigma	T4014-100MG	0.93502	0.46751	0.233755	0.116878	Water	Protein synthesis	Aminoglycosides
Trimethoprim	Sigma	T7883-5G	0.58064	0.29032	0.14516	0.07258	DMSO	Folate synthesis	Other
Vanillic acid	Sigma	H36001-25G	84.075	42.0375	21.0188	10.5094	DMSO	Human targeted	Food (additive)
Vanillin	Sigma	V1104-2G	76.0745	38.0372	19.0186	9.50931	DMSO	Human targeted	Food (additive)
Verapamil	Biomol	Cay14288-5	227.301	113.65	56.8252	28.4126	Water	Human targeted	Human drugs
