## Supplementary table 2 for "The antiphage defense system CBASS controls resistance and enables killing by antifolate antibiotics in *Vibrio cholerae*"

### Sheet: Wild type strains
Strain	Genome(s)/ Assembly/ Contig	Notes/References	Source
Vibrio cholerae O1 biovar El Tor str. N16961	chromosome I: NC_002505.1, chromosome II: NC_002506.1
Vibrio cholerae A1552	chromosome I: NZ_CP025936.1, chromosome II: NZ_CP025937.1
Escherichia coli 3234/A	GCA_001637635.1		Ulrich Dobrindt
Escherichia coli ATCC BW27783		Khlebnikov, A., K.A. Datsenko, T. Skaug, B.L. Wanner, J.D. Keasling 2001. Homogeneous expression of the P(BAD) promoter in Escherichia coli by constitutive expression of the low-affinity high-capacity AraE transporter. Microbiol 147:3241-3247	Gabriel Moncalian Montes
Escherichia coli DH5a λpir		Miller VL, Mekalanos JJ. (1988). A novel suicide vector and its use in construction of insertion mutations: osmoregulation of outer membrane proteins and virulence determinants in Vibrio cholerae requires toxR. J Bacteriol 170: 2575–2583	Kai Thormann
Escherichia coli WM3064		W Metacalf, University of Illinois, Urbana	Kai Thormann
Escherichia coli TW11681	NZ_CP035855.1, NZ_CP035858.1	Steinsland H, Valentiner-Branth P, Perch M, Dias F, Fischer TK, Aaby P, et al. Enterotoxigenic Escherichia coli infections and diarrhea in a cohort of young children in Guinea-Bissau. J Infect Dis. 2002;186:1740–1747. doi: 10.1086/345817.	Kurt Hanevik
Escherichia coli U5/41	CP033092	DSM 30083 = JCM 1649 = ATCC 11775	DSMZ
Escherichia coli BL21(DE3)

### Sheet: GMO strains
Strain ID	Abbreviation	Recipient strain	Genotype rec. strain	Notes	Plasmid backbone
AB30325		E. coli BW27783	pSCAraA sfGFP	Control vector (Plasmid AB20225)	pSCAraS
AB30321		E. coli BW27783	pSCAraS VC_CBASS	Plasmid from carrier AB20223	pSCAraS
AB30172	ΔCapV	V. cholerae N16961	ΔVC0178 (capV)	Manipulation made with plasmid of carrier AB20165 via homologous recombination in V. cholerae N16961. Marker-less deletion of CapV (VC_0178, VCnt179350-180393)	-
AB30122	ΔCBASS	V. cholerae N16961	ΔVC_0178-0181	CBASS deletion made with plasmid of carrier AB20146 via homologous recombination in V. cholerae N16961. Deletion of VCntVCnt179347-183937.	-
AB30124		V. cholerae N16961	dncV-AIA	Manipulation made with plasmid of AB20077 in wt. Amino acids 131 & 133 of DncV are changed from aspatic acids to alanine to make a catalytic inactive mutant.	-
AB30204	DncV-his	V. cholerae N16961	DncV-6xHis	Manipulation done with the plasmid of AB20161 in AB30122. Inserts catcatcaccatcaccac between nt 181726 and 181727.	-
AB30213	DncVAIA-his	V. cholerae N16961	DncV_AIA-His	Manipulation made with plasmid of AB20185 in AB30204. Amino acids 131 & 133 of DncV are changed from aspatic acids to alanine to make a catalytic inactive mutant in the dncV-6xHis background.	-
AB30214		V. cholerae N16961	PromCBASS::Pbad	Manipulation made with plasmid of AB20182 in AB30204. Replaced the native promoter region with Pbad promoter of pBAD18 in the DncV-His background.	-
AB30252	ΔZorya	V. cholerae N16961	ΔVC_1760-VC1763 (Δzorya)	Manipulation made with plasmid AB20204 into WT. markerless deletion of the Zorya operon (VC1760-63)	-
AB30291	ΔCap2	V. cholerae N16961	ΔVC0180	Manipulation made with plasmid of carrier AB20214 in V. cholerae N16961. Markerless deletion of the 3rd gene in the CBASS cluster.	-
AB30292	ΔCap3	V. cholerae N16961	ΔVC0181	Manipulation made with plasmid of carrier AB20215 in V. cholerae N16961. Markerless deletion of the 4th gene in the CBASS cluster.	-
AB30373		E. coli BW27783	pBAD18-3234_CBASS	Plasmid from carrier AB20237	pBAD18
AB30374		E. coli BW27783	pBAD18-U5/41_CBASS	Plasmid from carrier AB20238	pBAD18
AB30375		E. coli BW27783	pBAD18-TW_CBASS_I	Plasmid from carrier AB20239	pBAD18
AB30376		E. coli BW27783	pBAD18-TW_CBASS_II	Plasmid from carrier AB20240	pBAD18
AB30364		E. coli BW27783	pBAD18-VC_CBASS	Plasmid from carrier AB20181	pBAD18

### Sheet: Plasmids
Plasmid carrier ID	Plasmid ID	Notes	Source
	pNTPS-138-R6K	Suicide plasmid for markerless in-frame modifications	PMID: 20348304
AB20161	pNPTS138-R6KT CBASS-DncV-6His	For marker-less insertion of the CBASS operon with a 6xHis-tag fused to the c-terminus of DncV (VC_0179).	This study
AB20077	pNPTS138-R6KT dncV-AIA	Introduces point mutations to inactivate DncV (amino acids 131 & 133 of DncV are changed from aspatic acids to alanine to make a catalytic inactive mutant).	This study
AB20185	pNPTS138-R6KT DncV-AIA-6xHis	Introduces point mutations to inactivate DncV (amino acids 131 & 133 of DncV are changed from aspatic acids to alanine to make a catalytic inactive mutant) in the DncV-6xHis background.	This study
AB20182	pNPTS138-R6KT Pbad::CBASS KI	For marker-less replacement of the native CBASS promoter with the Arabinose-inducible Promoter of pBAD18.	This study
AB20235	pNPTS138-R6KT ΔZorya	For marker-less deletion of the Zorya (ZorABCD, VC_1760-63) operon of V. cholerae.	This study
AB20165	pNPTS138-R6KT ΔVC0178	For marker-less deletion of CapV (VC_0178, VCnt179350-180393)	This study
AB20146	pNPTS138-R6KT ΔVC0178-0181	For marker-less deletion of the CBASS system (VC_0178-81) operon of V. cholerae.	This study
AB20214	pNPTS138-R6KT ΔVC0180	For marker-less deletion of Cap2 (VC_0180).	This study
AB20215	pNPTS138-R6KT ΔVC0181	For marker-less deletion of Cap3 (VC_0181).	This study
AB20232	pSCAraS EC3234a_CBASS	For inducible expression of the CBASS system of E. coli 3234a (on contig 91).	This study
AB20225	pSCAraS-sfGFP	For inducible expression of sfGFP	This study
AB20223	pSCAraS-VC_CBASS	For inducible expression of the CBASS system of V. cholerae	This study
AB20222	pSCAraS	Plasmid backbone from pTU175 (pSC101 derivate, Spec resistance). Pbad promoter and AraC for arabinose-inducible expression was introduced.	This study
AB20084	pBAD18	Backbone plasmid for overexpression	PMID: 7608087
AB20181	pBAD18-VC_CBASS	For overexpressing the V. cholerae CBASS operon, DncV carries a 6xHis tag.	This study
AB20237	pBAD18-3234_CBASS	For overexpressing the E. coli 3234/A CBASS operon.	This study
AB20238	pBAD18-U5/41_CBASS	For overexpressing the E. coli U5/41 CBASS operon.	This study
AB20239	pBAD18-TW_CBASS_I	For overexpressing the E. coli TW11681 CBASS (type I, from plasmid pTW11681_81) operon.	This study
AB20240	pBAD18-TW_CBASS_II	For overexpressing the E. coli TW11681 CBASS (type II, from chromosome) operon.	This study

### Sheet: Plasmid construction
Plasmid carrier ID	Plasmid ID	Plasmid backbone	Restriction enzyme for linearization	Inserts made with primer	Templates
AB20161	pNPTS138-R6KT CBASS-DncV-6His	pNTPS-138-R6K with and introducing homologous recombination fragments amplified with primer using	EcoRV	313 & 510 509 & 316	V. cholerae N16961 chrom. DNA V. cholerae N16961 chrom. DNA
AB20077	pNPTS138-R6KT dncV-AIA	pNTPS-138-R6K with and introducing homologous recombination fragments amplified with primer using	EcoRV	423 & 424 425 & 426	V. cholerae N16961 chrom. DNA V. cholerae N16961 chrom. DNA
AB20185	pNPTS138-R6KT DncV-AIA-6xHis	pNTPS-138-R6K with and introducing homologous recombination fragments amplified with primer using	EcoRV	581 & 582	V. cholerae N16961 dncV-aia chrom. DNA
AB20182	pNPTS138-R6KT Pbad-CBASS KI	pNTPS-138-R6K with and introducing homologous recombination fragments amplified with primer using	EcoRV	322 & 575 576 & 577 567 & 374	V. cholerae N16961 chrom. DNA pBAD18 V. cholerae N16961 chrom. DNA
AB20235	pNPTS138-R6KT ΔZorya	pNTPS-138-R6K with and introducing homologous recombination fragments amplified with primer using	EcoRV	664 & 665 666 & 667	V. cholerae N16961 chrom. DNA V. cholerae N16961 chrom. DNA
AB20165	pNPTS138-R6KT ΔVC0178	pNTPS-138-R6K with and introducing homologous recombination fragments amplified with primer using	EcoRV	476 & 477 478 & 479	V. cholerae N16961 chrom. DNA V. cholerae N16961 chrom. DNA
AB20146	pNPTS138-R6KT ΔVC0178-0181	pNTPS-138-R6K with and introducing homologous recombination fragments amplified with primer using	EcoRV	313 & 314 315 & 316	V. cholerae N16961 chrom. DNA V. cholerae N16961 chrom. DNA
AB20214	pNPTS138-R6KT ΔVC0180	pNTPS-138-R6K with and introducing homologous recombination fragments amplified with primer using	EcoRV	703 & 704 705 & 706	V. cholerae N16961 chrom. DNA V. cholerae N16961 chrom. DNA
AB20215	pNPTS138-R6KT ΔVC0181	pNTPS-138-R6K with and introducing homologous recombination fragments amplified with primer using	EcoRV	709 & 710 711 & 712	V. cholerae N16961 chrom. DNA V. cholerae N16961 chrom. DNA
AB20225	pSCAraS-sfGFP	pSCAraS	XhoI	777 & 778	pBTOK sfGFP (PMID: 26235439)
AB20223	pSCAraS-VC_CBASS	pSCAraS	XhoI	756 & 757	V. cholerae N16961 chrom. DNA
AB20222	pSCAraS	pSC101	-	750 & 751 149 & 753	pBAD18 pTU175 (gift by A. Typas)
AB20181	pBAD18-VC_CBASS	pBAD18	EcoRI	567 &568	V. cholerae N16961 chrom. DNA
AB20237	pBAD18-3234_CBASS	pBAD18	EcoRI	894 & 895	E. coli 3234/A chrom. DANN
AB20238	pBAD18-U5/41_CBASS	pBAD18	EcoRI	891 & 982	E. coli U5/41 chrom. DNA
AB20239	pBAD18-TW_CBASS_I	pBAD18	EcoRI	888 & 889	E. coli TW11681 chrom. DNA
AB20240	pBAD18-TW_CBASS_II	pBAD18	EcoRI	881 & 882 883 & 884	E. coli TW11681 chrom. DNA

### Sheet: Primer
Primer number	Primer name	sequence	Template DNA
149	pASCoT frag2 fw	TGACCTGCAGGCATGC	pTU175
313	VC d178-181 up fw	CAAGCTTCTCTGCAGGATctaggatggatgttcatctaaac	N16961
314	VC d178-181 up rev	acctaagattcatttggcatgtaacctccg	N16961
315	VC d178-181 dwn fw	acatgccaaatgaatcttaggtatactaattcattcactg	N16961
316	VC d178-181 dwn rev	CGAATTCGTGGATCCAGATggtatgtaaacaagttactgacatgg	N16961
322	VC NO p178 up fw	CAAGCTTCTCTGCAGGATaaatgtggatattgagattgttttg	N16961
374	VC0178 dwn rev	CGAATTCGTGGATCCAGATatcgcgaaagacttcatg	N16961
423	KI dncV aia up fw	CAAGCTTCTCTGCAGGATgtccgagcatgcgcag	N16961
424	KI dncV aia up OL rev	aatggcgattgcggatggaacctatatgccaatg	N16961
425	KI dncV aia dwn OL fw	atccgcaatcgccatttcttgaccaggctg	N16961
426	KI dncV aia dwn rev	CGAATTCGTGGATCCAGATccagaggtccactttatgatag	N16961
476	dVC0178 up rev	cttaaattttggatttggcatgtaacc	N16961
477	dVC0178 dwn fw	acatgccaaatccaaaatttaagtaaatcttagaggagagtg	N16961
478	dVC0178 dwn rev	CGAATTCGTGGATCCAGATacattggtacatcaatatgtgttttc	N16961
479	dVC0178 check rev	gctattgatccacttccgatcacc	N16961
509	CBASS his fw	catcatcaccatcaccactgaaagtgaagcaggaattac	N16961
510	CBASS his rev	agtggtgatggtgatgatggccacttaccattgtgct	N16961
567	pBAD CBASS fw	cgtttttttgggctagcgCCTGCTAAGGAGGTAACAACAAGATGccaaatccacctgaa	N16961
568	pBAD CBASS rev	ccgggtaccgagctcctaagattcgattttcttaaatacagtaa	N16961
575	pBAD ins up rev	gttgtcataattgtttagatgaacatccatcctag	N16961
576	AraC fw	gatgttcatctaaacaattatgacaacttgacggc	pbad18
577	AraC rev	cgctagcccaaaaaaacgg	pbad18
581	AIA KI into His fw	CAAGCTTCTCTGCAGGATgaagagtacagtcttagcccttc	N16961
582	AIA KI into His rev	CGAATTCGTGGATCCAGATctctgacttagagtcagctgactc	N16961
664	dZorya up fw	CAAGCTTCTCTGCAGGATggtacccaccgattctg	N16961
665	dZorya up rev	gaatgaccgatttaagagtttaatttcgttgattagttt	N16961
666	dZorya dwn fw	aaattaaactcttaaatcggtcattcaaatttagttattt	N16961
667	dZorya dwn rev	CGAATTCGTGGATCCAGATctagcgttttgtgtgtcca	N16961
703	VC0180 KO up fw	CAAGCTTCTCTGCAGGATgaaaacacatattgatgtaccaa	N16961
704	VC0180 KO up rev	aaatattacatccctgcttcactttcagccac	N16961
705	VC0180 KO dwn fw	gtgaagcagggatgtaatatttgtgatgagtgat	N16961
706	VC0180 KO dwn rev	CGAATTCGTGGATCCAGATcaaagatatagtacaaaaaatcaaagagtc	N16961
709	VC0181 KO up fw	CAAGCTTCTCTGCAGGATgtaatcaatcgcgaccag	N16961
710	VC0181 KO up rev	ctaagattcgatatcactcatcacaaatattacatcct	N16961
711	VC0181 KO dwn fw	gtgatgagtgatatcgaatcttaggtatactaattcattca	N16961
712	VC0181 KO dwn rev	CGAATTCGTGGATCCAGATaacccttgtaggcacgc	N16961
750	pSCAraS Pbad fw	ttatgacaacttgacggctac	pBAD18 CBASS
751	pSCAraS Pbad rev	catgcctgcaggtcacTCGAgTGTTGTTACCTCCTTAGCAGGcg	pBAD18 CBASS
752	pSCAraS bb fw	ccatatagcttcctccttaggTTATTTGCCGACTACCTTGG	pTU175
753	pSCAraS bb rev	ccgtcaagttgtcataaATCTTCATACTGCGCCG	pTU175
756	pSCAraS VC CBASS fw	TGCTAAGGAGGTAACAACAc atgccaaatccacctgaa	N16961
757	pSCAraS VC CBASS rev	catgcctgcaggtcac cctaagattcgattttcttaaatacag	N16961
777	pSCAraS sfGFP up	TGCTAAGGAGGTAACAACAcatgagcaaaggagaagaactttt	pBTOK sfGFP
778	pSCAraS sfGFP rev	catgcctgcaggtcactaatgggcccaagcttttag	pBTOK sfGFP
881	pBAD_TW_CBASSII f1 fw	cgtttttttgggctagcgCCTGCTAAGGAGGTAACAACAAGatgtctgatgtgagtgcagtc	TW11681
882	pBAD_TW_CBASSII f1 rv	ctgtgaagtcgtccttcttcc	TW11681
883	pBAD_TW_CBASSII f2 fw	atggaagaaggacgacttcacag	TW11681
884	pBAD_TW_CBASSII f2 rv	ccgggtaccgagctcctaagataccattttcttctttagtttttt	TW11681
888	pBAD_TW_CBASSI f1 fw	cgtttttttgggctagcgCCTGCTAAGGAGGTAACAACAAGatggcgaccacagtaatagc	TW11681
889	pBAD_TW_CBASSI f1 rv	ccgggtaccgagctcttacttctgaaggtgcagctc	TW11681
891	pBAD_U5/41_CBASSI f1 fw	cgtttttttgggctagcgCCTGCTAAGGAGGTAACAACAAGatgagccacagggaattg	E. coli U5/41
892	pBAD_U5/41_CBASSI f1 rv	ccgggtaccgagctctcagggcgttttccag	E. coli U5/41
894	pBAD_3234a_CBASSII f1 fw	cgtttttttgggctagcgCCTGCTAAGGAGGTAACAACAAGatgagtcttcagaataaatttaagaattttc	EC3234a
895	pBAD_3234a_CBASSII f2 rv	ccgggtaccgagctcctaatataaatctttactagtgatctttaagtacc	EC3234a
